# Chemical proteomics reveals that the anticancer drug everolimus affects ubiquitin-proteasome system

**DOI:** 10.1101/2023.10.15.562182

**Authors:** Anna A. Lobas, Amir Ata Saei, Hezheng Lyu, Roman A. Zubarev, Mikhail V. Gorshkov

**Affiliations:** V.L. Talrose Institute for Energy Problems of Chemical Physics, Moscow, Russian Federation; Division of Physiological Chemistry I, Department of Medical Biochemistry and Biophysics, Karolinska Institutet, SE-17 177 Stockholm, Sweden; Biozentrum, University of Basel, 4056 Basel, Switzerland; Department of Microbiology, Tumor and Cell Biology, Karolinska Institutet, SE-17 177 Stockholm, Sweden; The National Medical Research Center for Endocrinology, Moscow, Russia

**Keywords:** drug treatment, cell line, expression proteomics, rapamycin, everolimus, ubiquitin-proteasome system, ubiquitination, diglycine modification, semi-tryptic peptides

## Abstract

Rapamycin is a natural antifungal, immunosuppressive, and antiproliferative compound allosterically inhibiting mTOR complex 1. The ubiquitin-proteasome system (UPS) responsible for protein turnover is usually not listed among the pathways affected by mTOR signaling; however, a number of reports indicated the interplay between UPS and mTOR. It is also reported that rapamycin and analogs can allosterically inhibit the proteasome itself. We studied the molecular effect of rapamycin and its analogs (rapalogs), everolimus, and temsirolimus by expression chemical proteomics on A549 cell line. The analysis revealed that the cellular response to everolimus differs dramatically from that of rapamycin and temsirolimus. In cluster analysis the effect of everolimus was similar to that of bortezomib, a well-established proteasome inhibitor. UPS-related pathways were enriched in the cluster of proteins specifically up-regulated upon everolimus and bortezomib treatments, suggesting that both compounds have similar proteasome inhibition effects. In particular, the total amount of ubiquitin was significantly elevated in the samples treated with everolimus and bortezomib, and the analysis of the polyubiquitination patterns revealed elevated intensities of the ubiquitin peptide with a GG modification at K48 residue, consistent with a bottleneck in the proteasomal protein degradation. Moreover, everolimus treatment resulted in both ubiquitin phosphorylation and a significant amount of semi-tryptic peptides illustrating the induction of protease activity. These observations suggest that everolimus affects the ubiquitin-proteasome system in a unique way and its mechanism of action is strikingly different from that of its close chemical analogs, rapamycin and temsirolimus. Data are available via ProteomeXchange with identifier PXD045774.
