## Supplementary Table S1 for "Chemical proteomics reveals that the anticancer drug everolimus affects ubiquitin-proteasome system"

### Sheet: Table S1
Supplementary Table S1. Ubiquitin sequences with GG modification used for the limited database search
GG site	Sequence
1	GGMQIFVKTLTGKTITLEVEPSDTIENVKAKIQDKEGIPPDQQRLIFAGKQLEDGRTLSDYNIQKESTLHLVLRLRGG
6	MQIFVGGKTLTGKTITLEVEPSDTIENVKAKIQDKEGIPPDQQRLIFAGKQLEDGRTLSDYNIQKESTLHLVLRLRGG
11	MQIFVKTLTGGGKTITLEVEPSDTIENVKAKIQDKEGIPPDQQRLIFAGKQLEDGRTLSDYNIQKESTLHLVLRLRGG
27	MQIFVKTLTGKTITLEVEPSDTIENVGGKAKIQDKEGIPPDQQRLIFAGKQLEDGRTLSDYNIQKESTLHLVLRLRGG
29	MQIFVKTLTGKTITLEVEPSDTIENVKAGGKIQDKEGIPPDQQRLIFAGKQLEDGRTLSDYNIQKESTLHLVLRLRGG
33	MQIFVKTLTGKTITLEVEPSDTIENVKAKIQDGGKEGIPPDQQRLIFAGKQLEDGRTLSDYNIQKESTLHLVLRLRGG
48	MQIFVKTLTGKTITLEVEPSDTIENVKAKIQDKEGIPPDQQRLIFAGGGKQLEDGRTLSDYNIQKESTLHLVLRLRGG
63	MQIFVKTLTGKTITLEVEPSDTIENVKAKIQDKEGIPPDQQRLIFAGKQLEDGRTLSDYNIQGGKESTLHLVLRLRGG
