## Supplementary Table S3 for "Chemical proteomics reveals that the anticancer drug everolimus affects ubiquitin-proteasome system"

### Sheet: Table S3
Supplementary Table S3. Gene ontology (GO) enrichment for biological processes performed for the sets of outliers corresponding to each drug. Only GO terms with adjusted p-value <0.05 are considered
Rapamycin							Everolimus							Temsirolimus							Bortezomib
Index	Name	P-value	Adjusted p-value	Odds Ratio	Combined score		Index	Name	P-value	Adjusted p-value	Odds Ratio	Combined score		Index	Name	P-value	Adjusted p-value	Odds Ratio	Combined score		Index	Name	P-value	Adjusted p-value	Odds Ratio	Combined score
1	Microtubule Cytoskeleton Organization Involved In Mitosis (GO:1902850)	6.798e-13	7.668e-10	23.66	662.8		1	Negative Regulation Of Endopeptidase Activity (GO:0010951)	7.13e-10	1.487e-06	16.57	348.95		1	Negative Regulation Of Blood Coagulation (GO:0030195)	8.821e-07	0.0003202	73.99	1031.5		1	Mitotic Spindle Organization (GO:0007052)	1.773e-10	2.323e-07	12.38	278.06
2	Mitotic Spindle Organization (GO:0007052)	5.056e-12	2.852e-09	16.57	431.04		2	Regulation Of Fibrinolysis (GO:0051917)	1.476e-07	6.714e-05	32.43	510.04		2	Cellular Response To Copper Ion (GO:0071280)	0.00043	0.02956	90.93	704.9		2	Positive Regulation Of Mitotic Sister Chromatid Separation (GO:1901970)	1.791e-08	1.173e-05	38.18	680.99
3	Mitotic Spindle Elongation (GO:0000022)	2.027e-10	4.574e-08	343.79	7673.03		3	Negative Regulation Of Blood Coagulation (GO:0030195)	1.61e-07	6.714e-05	20.64	322.82		3	Negative Regulation Of Hemostasis (GO:1900047)	0.0005716	0.02956	75.77	565.77		3	Mitotic Cytokinesis (GO:0000281)	3.888e-08	1.576e-05	11.1	189.4
4	Mitotic Spindle Midzone Assembly (GO:0051256)	2.027e-10	4.574e-08	343.79	7673.03		4	Negative Regulation Of Peptidase Activity (GO:0010466)	1.532e-07	6.714e-05	12.28	192.65		4	Acute Inflammatory Response (GO:0002526)	0.0005716	0.02956	75.77	565.77		4	Positive Regulation Of Cell Cycle Process (GO:0090068)	4.811e-08	1.576e-05	9.38	158.12
5	Positive Regulation Of Cell Cycle Process (GO:0090068)	1.817e-10	4.574e-08	13.9	311.78		5	Regulation Of Endopeptidase Activity (GO:0052548)	7.671e-08	6.714e-05	11.18	183.22		5	Response To Copper Ion (GO:0046688)	0.0005716	0.02956	75.77	565.77		5	Microtubule Cytoskeleton Organization Involved In Mitosis (GO:1902850)	7.088e-08	1.831e-05	12.28	202.11
6	Positive Regulation Of Mitotic Sister Chromatid Separation (GO:1901970)	2.877e-09	4.637e-07	50.45	992.17		6	Positive Regulation Of Response To External Stimulus (GO:0032103)	4.047e-06	0.001406	6.1	75.75		6	Fibrinolysis (GO:0042730)	0.0007328	0.02956	64.94	468.76		6	Cytoskeleton-Dependent Cytokinesis (GO:0061640)	8.386e-08	1.831e-05	10.17	165.71
7	Mitotic Cytokinesis (GO:0000281)	2.483e-09	4.637e-07	14.77	292.69		7	Regulation Of Blood Coagulation (GO:0030193)	4.757e-06	0.001417	14.73	180.51		7	Response To Zinc Ion (GO:0010043)	0.0007328	0.02956	64.94	468.76		7	Mitotic Spindle Elongation (GO:0000022)	1.295e-07	2.12e-05	107.98	1712.59
8	Mitotic Spindle Assembly (GO:0090307)	5.207e-09	6.846e-07	21.01	400.79		8	Positive Regulation Of Blood Coagulation (GO:0030194)	7.196e-06	0.001876	19.79	234.35		8	Negative Regulation Of Coagulation (GO:0050819)	0.0007328	0.02956	64.94	468.76		8	Mitotic Spindle Midzone Assembly (GO:0051256)	1.295e-07	2.12e-05	107.98	1712.59
9	Cytoskeleton-Dependent Cytokinesis (GO:0061640)	5.462e-09	6.846e-07	13.53	257.5		9	Response To Endoplasmic Reticulum Stress (GO:0034976)	1.262e-05	0.002923	4.91	55.36		9	Cellular Response To Zinc Ion (GO:0071294)	0.0002059	0.02956	151.59	1286.71		9	Regulation Of Mitotic Cell Cycle Spindle Assembly Checkpoint (GO:0090266)	6.087e-07	8.861e-05	28.93	413.99
10	Negative Regulation Of Blood Coagulation (GO:0030195)	8.439e-09	9.519e-07	40.35	750.12		10	Reverse Cholesterol Transport (GO:0043691)	1.421e-05	0.002962	28.79	321.31									10	Regulation Of Mitotic Sister Chromatid Separation (GO:0010965)	7.479e-07	9.394e-05	53.98	761.42
11	Mitotic Sister Chromatid Segregation (GO:0000070)	9.661e-09	9.907e-07	9.58	176.81		11	Negative Regulation Of Fibrinolysis (GO:0051918)	2.744e-05	0.0052	23.03	241.86									11	Mitotic Spindle Assembly (GO:0090307)	7.888e-07	9.394e-05	13.47	189.26
12	Positive Regulation Of Cytokinesis (GO:0032467)	3.216e-08	3.023e-06	31.03	535.29		12	Regulation Of Mitotic Nuclear Division (GO:0007088)	3.107e-05	0.005399	8.06	83.67									12	Regulation Of Mitotic Cytokinesis (GO:1902412)	1.383e-06	0.0001509	171.87	2318.81
13	Regulation Of Mitotic Cytokinesis (GO:1902412)	4.826e-07	4.188e-05	225.99	3286.76		13	Regulation Of Smooth Muscle Cell Proliferation (GO:0048660)	4.154e-05	0.006247	9.52	96.07									13	Mitotic Sister Chromatid Segregation (GO:0000070)	1.57e-06	0.0001582	6.5	86.91
14	Regulation Of Cell Cycle Process (GO:0010564)	5.664e-07	4.563e-05	8.09	116.34		14	Negative Regulation Of DNA-templated DNA Replication (GO:2000104)	4.363e-05	0.006247	45.94	461.19									14	Positive Regulation Of Cytokinesis (GO:0032467)	4.278e-06	0.0003736	18.58	229.73
15	Sister Chromatid Segregation (GO:0000819)	7.271e-07	5.468e-05	17.52	247.56		15	Acylglycerol Metabolic Process (GO:0006639)	4.494e-05	0.006247	12.59	126									15	Sister Chromatid Segregation (GO:0000819)	4.216e-06	0.0003736	13.25	164.04
16	Positive Regulation Of Attachment Of Mitotic Spindle Microtubules To Kinetochore (GO:1902425)	3.285e-06	0.000218	75.31	950.87		16	High-Density Lipoprotein Particle Remodeling (GO:0034375)	9.841e-05	0.01282	30.62	282.51									16	Positive Regulation Of Chromosome Separation (GO:1905820)	7.081e-06	0.0005798	26.98	319.88
17	Regulation Of Attachment Of Mitotic Spindle Microtubules To Kinetochore (GO:1902423)	3.285e-06	0.000218	75.31	950.87		17	Positive Regulation Of Mitotic Nuclear Division (GO:0045840)	0.0001264	0.01387	9.89	88.74									17	Positive Regulation Of Attachment Of Mitotic Spindle Microtubules To Kinetochore (GO:1902425)	9.33e-06	0.0006156	57.28	663.39
18	Regulation Of Mitotic Cell Cycle Spindle Assembly Checkpoint (GO:0090266)	4.423e-06	0.0002772	28.42	350.33		18	Positive Regulation Of Smooth Muscle Cell Proliferation (GO:0048661)	0.0001264	0.01387	9.89	88.74									18	Regulation Of Attachment Of Mitotic Spindle Microtubules To Kinetochore (GO:1902423)	9.33e-06	0.0006156	57.28	663.39
19	Negative Regulation Of Hemostasis (GO:1900047)	6.479e-06	0.0003654	56.48	674.71		19	Peptide Cross-Linking (GO:0018149)	0.0001261	0.01387	14.39	129.16									19	Regulation Of DNA-templated DNA Replication (GO:0090329)	1.081e-05	0.0006156	23.98	274.16
20	Regulation Of Attachment Of Spindle Microtubules To Kinetochore (GO:0051988)	6.479e-06	0.0003654	56.48	674.71		20	Epidermis Development (GO:0008544)	0.0001561	0.0155	7.35	64.46									20	Negative Regulation Of Mitotic Metaphase/Anaphase Transition (GO:0045841)	1.051e-05	0.0006156	15.3	175.37
21	Mitotic Nuclear Division (GO:0140014)	6.812e-06	0.0003659	11.83	140.77		21	Skin Development (GO:0043588)	0.0001487	0.0155	6.18	54.42									21	Spindle Assembly Checkpoint Signaling (GO:0071173)	1.051e-05	0.0006156	15.3	175.37
22	Negative Regulation Of Endopeptidase Activity (GO:0010951)	9.942e-06	0.0005097	14.91	171.71		22	Negative Regulation Of Hemostasis (GO:1900047)	0.0001903	0.01803	22.96	196.72									22	Mitotic Spindle Assembly Checkpoint Signaling (GO:0007094)	1.051e-05	0.0006156	15.3	175.37
23	Regulation Of Mitotic Sister Chromatid Separation (GO:0010965)	1.15e-05	0.0005405	45.17	513.78		23	Carbon Dioxide Transport (GO:0015670)	0.0002883	0.02505	68.71	560.11									23	Mitotic Spindle Checkpoint Signaling (GO:0071174)	1.051e-05	0.0006156	15.3	175.37
24	Negative Regulation Of Coagulation (GO:0050819)	1.15e-05	0.0005405	45.17	513.78		24	Neuron Remodeling (GO:0016322)	0.0002883	0.02505	68.71	560.11									24	Regulation Of Cytokinesis (GO:0032465)	1.454e-05	0.0007937	8.52	94.95
25	Positive Regulation Of Attachment Of Spindle Microtubules To Kinetochore (GO:0051987)	1.89e-05	0.0007896	37.64	409.39		25	Negative Regulation Of Coagulation (GO:0050819)	0.0003311	0.02762	18.37	147.18									25	Cell Cycle G2/M Phase Transition (GO:0044839)	1.774e-05	0.0009298	13.68	149.7
26	Positive Regulation Of Mitotic Cell Cycle Spindle Assembly Checkpoint (GO:0090267)	1.89e-05	0.0007896	37.64	409.39		26	Mitochondrial Gene Expression (GO:0140053)	0.000409	0.03159	3.54	27.6									26	Microtubule Polymerization Or Depolymerization (GO:0031109)	3.156e-05	0.00159	17.97	186.28
27	Positive Regulation Of Spindle Checkpoint (GO:0090232)	1.89e-05	0.0007896	37.64	409.39		27	Mitochondrial Translation (GO:0032543)	0.000409	0.03159	3.54	27.6									27	Mitotic Nuclear Division (GO:0140014)	3.751e-05	0.00182	8.95	91.25
28	Positive Regulation Of Mitotic Nuclear Division (GO:0045840)	2.124e-05	0.0008559	18.93	203.7		28	Regulation Of Endothelial Cell Proliferation (GO:0001936)	0.0005406	0.04026	5.77	43.43									28	Positive Regulation Of Attachment Of Spindle Microtubules To Kinetochore (GO:0051987)	5.299e-05	0.002239	28.63	281.85
29	Regulation Of Cytokinesis (GO:0032465)	2.31e-05	0.0008984	9.57	102.16		29	Negative Regulation Of Wound Healing (GO:0061045)	0.0007051	0.042	8.85	64.21									29	Positive Regulation Of Mitotic Cell Cycle Spindle Assembly Checkpoint (GO:0090267)	5.299e-05	0.002239	28.63	281.85
30	Negative Regulation Of Mitotic Metaphase/Anaphase Transition (GO:0045841)	4.416e-05	0.001509	15.77	158.15		30	External Encapsulating Structure Organization (GO:0045229)	0.0006057	0.042	6.91	51.23									30	Positive Regulation Of Spindle Checkpoint (GO:0090232)	5.299e-05	0.002239	28.63	281.85
31	Spindle Assembly Checkpoint Signaling (GO:0071173)	4.416e-05	0.001509	15.77	158.15		31	Microtubule Cytoskeleton Organization Involved In Mitosis (GO:1902850)	0.0005911	0.042	4.87	36.2									31	Mitotic DNA Replication (GO:1902969)	5.299e-05	0.002239	28.63	281.85
32	Mitotic Spindle Assembly Checkpoint Signaling (GO:0007094)	4.416e-05	0.001509	15.77	158.15		32	High-Density Lipoprotein Particle Assembly (GO:0034380)	0.0006982	0.042	34.35	249.63									32	Positive Regulation Of Mitotic Nuclear Division (GO:0045840)	7.472e-05	0.003059	14.37	136.58
33	Mitotic Spindle Checkpoint Signaling (GO:0071174)	4.416e-05	0.001509	15.77	158.15		33	Microglial Cell Activation (GO:0001774)	0.0006982	0.042	34.35	249.63									33	Microtubule Depolymerization (GO:0007019)	8.176e-05	0.003246	24.53	230.91
34	Positive Regulation Of Mitotic Cytokinesis (GO:1903490)	5.445e-05	0.001806	84.15	826.17		34	Oxygen Transport (GO:0015671)	0.0006982	0.042	34.35	249.63									34	Regulation Of Cell Division (GO:0051302)	0.0001071	0.004126	7.42	67.82
35	Positive Regulation Of Chromosome Separation (GO:1905820)	6.171e-05	0.001989	25.08	243.15		35	Negative Regulation Of Protein Metabolic Process (GO:0051248)	0.0006704	0.042	3.32	24.29									35	Positive Regulation Of Mitotic Cytokinesis (GO:1903490)	0.000119	0.004455	64.1	579.23
36	Nuclear Chromosome Segregation (GO:0098813)	8.52e-05	0.00267	22.57	211.52		36	Negative Regulation Of Cell Population Proliferation (GO:0008285)	0.0007501	0.04344	2.62	18.85									36	G2/M Transition Of Mitotic Cell Cycle (GO:0000086)	0.0001532	0.005576	11.97	105.18
37	Mitotic Cell Cycle Phase Transition (GO:0044772)	0.0001208	0.003681	7.16	64.63		37	Negative Regulation Of Cellular Process (GO:0048523)	0.0008024	0.04522	2.28	16.27									37	Regulation Of Cyclin-Dependent Protein Serine/Threonine Kinase Activity (GO:0000079)	0.0002152	0.007618	8.11	68.5
38	DNA Replication (GO:0006260)	0.0001336	0.003965	7.04	62.78																38	Negative Regulation Of DNA-templated DNA Replication (GO:2000104)	0.000234	0.008066	42.73	357.22
39	High-Density Lipoprotein Particle Remodeling (GO:0034375)	0.0001856	0.005234	42.06	361.4																39	Regulation Of Cell Cycle Process (GO:0010564)	0.0002463	0.008274	4.8	39.86
40	Positive Regulation Of Ubiquitin Protein Ligase Activity (GO:1904668)	0.0001856	0.005234	42.06	361.4																40	Chromosome Condensation (GO:0030261)	0.0003144	0.0103	15.61	125.85
41	Metaphase Plate Congression (GO:0051310)	0.0001942	0.005344	8.14	69.6																41	Positive Regulation Of Ubiquitin Protein Ligase Activity (GO:1904668)	0.0004025	0.01286	32.04	250.5
42	Negative Regulation Of Wound Healing (GO:0061045)	0.0002463	0.006316	16.12	133.9																42	Negative Regulation Of Blood Coagulation (GO:0030195)	0.0005286	0.01649	13.2	99.61
43	Positive Regulation Of Cell Division (GO:0051781)	0.0002463	0.006316	16.12	133.9																43	Mitotic Cell Cycle Phase Transition (GO:0044772)	0.0006002	0.01787	5.42	40.22
44	Regulation Of Blood Coagulation (GO:0030193)	0.0002463	0.006316	16.12	133.9																44	Regulation Of Mitotic Cell Cycle (GO:0007346)	0.0005981	0.01787	4.7	34.91
45	Norepinephrine Biosynthetic Process (GO:0042421)	0.0003171	0.007611	Infinity	Infinity																45	Negative Regulation Of Hemostasis (GO:1900047)	0.000633	0.01843	25.63	188.77
46	Positive Regulation Of Apoptotic Cell Clearance (GO:2000427)	0.0003171	0.007611	Infinity	Infinity																46	Negative Regulation Of Wound Healing (GO:0061045)	0.0006673	0.019	12.26	89.62
47	Regulation Of Endopeptidase Activity (GO:0052548)	0.0003117	0.007611	9.78	78.92																47	Negative Regulation Of Coagulation (GO:0050819)	0.0009333	0.02601	21.36	149
48	Reverse Cholesterol Transport (GO:0043691)	0.0004339	0.0102	28.03	217.07																48	Negative Regulation Of Muscle Cell Apoptotic Process (GO:0010656)	0.001584	0.03991	85.03	548.23
49	Mitotic DNA Damage Checkpoint Signaling (GO:0044773)	0.0004677	0.01077	8.86	67.9																49	Cellular Heat Acclimation (GO:0070370)	0.001584	0.03991	85.03	548.23
50	Positive Regulation Of Protein Phosphorylation (GO:0001934)	0.0004862	0.01097	3.94	30.05																50	Regulation Of Vascular Wound Healing (GO:0061043)	0.001584	0.03991	85.03	548.23
51	Regulation Of Mitotic Cell Cycle (GO:0007346)	0.0006256	0.01384	5.34	39.37																51	Heat Acclimation (GO:0010286)	0.001584	0.03991	85.03	548.23
52	Cholesterol Efflux (GO:0033344)	0.0008301	0.01703	21.02	149.12																52	Regulation Of Mitotic Metaphase/Anaphase Transition (GO:0030071)	0.001525	0.03991	6.72	43.61
53	Positive Regulation Of Metaphase/Anaphase Transition Of Cell Cycle (GO:1902101)	0.0008301	0.01703	21.02	149.12																53	Protein Depolymerization (GO:0051261)	0.001764	0.04071	9.03	57.23
54	Positive Regulation Of Mitotic Metaphase/Anaphase Transition (GO:0045842)	0.0008301	0.01703	21.02	149.12																54	Positive Regulation Of Metaphase/Anaphase Transition Of Cell Cycle (GO:1902101)	0.001771	0.04071	16.01	101.46
55	Protein Localization To Chromosome, Centromeric Region (GO:0071459)	0.0008301	0.01703	21.02	149.12																55	Positive Regulation Of Mitotic Metaphase/Anaphase Transition (GO:0045842)	0.001771	0.04071	16.01	101.46
56	Cell Cycle G2/M Phase Transition (GO:0044839)	0.0009241	0.01829	10.73	75																56	Regulation Of DNA-templated DNA Replication Initiation (GO:0030174)	0.001771	0.04071	16.01	101.46
57	DNA Repair (GO:0006281)	0.0009169	0.01829	3.36	23.49																57	Regulation Of Cell-Cell Adhesion Mediated By Cadherin (GO:2000047)	0.001771	0.04071	16.01	101.46
58	DNA Strand Elongation Involved In DNA Replication (GO:0006271)	0.001092	0.0202	18.68	127.41																58	Negative Regulation Of Cell Cycle (GO:0045786)	0.002177	0.04917	6.15	37.67
59	Regulation Of Fibrinolysis (GO:0051917)	0.001092	0.0202	18.68	127.41																59	Regulation Of Ubiquitin Protein Ligase Activity (GO:1904666)	0.002322	0.04986	14.23	86.33
60	Regulation Of Ubiquitin Protein Ligase Activity (GO:1904666)	0.001092	0.0202	18.68	127.41																60	Mitotic Chromosome Condensation (GO:0007076)	0.002322	0.04986	14.23	86.33
61	Establishment Of Chromosome Localization (GO:0051303)	0.001092	0.0202	18.68	127.41																61	Negative Regulation Of Rho Protein Signal Transduction (GO:0035024)	0.002322	0.04986	14.23	86.33
62	DNA-templated DNA Replication Maintenance Of Fidelity (GO:0045005)	0.001435	0.0249	9.39	61.47																62	Positive Regulation Of Phosphorylation (GO:0042327)	0.002483	0.05246	3.69	22.16
63	Zymogen Activation (GO:0031638)	0.001435	0.0249	9.39	61.47																63	Regulation Of Mitotic Cell Cycle Phase Transition (GO:1901990)	0.002558	0.05319	4.79	28.61
64	Mitotic Metaphase Plate Congression (GO:0007080)	0.001426	0.0249	6.74	44.16
65	Positive Regulation Of Blood Coagulation (GO:0030194)	0.001402	0.0249	16.81	110.46
66	Negative Regulation Of Peptidase Activity (GO:0010466)	0.001641	0.02805	9.01	57.79
67	Protein K27-linked Ubiquitination (GO:0044314)	0.001858	0.03038	55.71	350.31
68	Protein K29-linked Ubiquitination (GO:0035519)	0.001858	0.03038	55.71	350.31
69	Regulation Of Apoptotic Cell Clearance (GO:2000425)	0.001858	0.03038	55.71	350.31
70	Chromosome Condensation (GO:0030261)	0.002172	0.035	14.01	85.89
71	Positive Regulation Of Phosphorylation (GO:0042327)	0.00226	0.03591	4.2	25.6
72	Triglyceride Metabolic Process (GO:0006641)	0.002639	0.04079	12.93	76.76
73	Negative Regulation Of Gene Expression, Epigenetic (GO:0045814)	0.002676	0.04079	7.77	46
74	Cholesterol Homeostasis (GO:0042632)	0.002676	0.04079	7.77	46
75	Sterol Homeostasis (GO:0055092)	0.002991	0.04371	7.51	43.62
76	DNA Replication-Dependent Chromatin Assembly (GO:0006335)	0.003061	0.04371	37.14	214.98
77	Phospholipid Efflux (GO:0033700)	0.003061	0.04371	37.14	214.98
78	Free Ubiquitin Chain Polymerization (GO:0010994)	0.003061	0.04371	37.14	214.98
79	High-Density Lipoprotein Particle Assembly (GO:0034380)	0.003061	0.04371	37.14	214.98
80	Acylglycerol Metabolic Process (GO:0006639)	0.003162	0.04404	12	69.09
81	Positive Regulation Of Ubiquitin-Protein Transferase Activity (GO:0051443)	0.003162	0.04404	12	69.09
82	Positive Regulation Of Transferase Activity (GO:0051347)	0.003584	0.04915	4.42	24.91
83	Negative Regulation Of Apoptotic Process (GO:0043066)	0.003617	0.04915	2.79	15.66
