## Supplementary Table S4 for "Chemical proteomics reveals that the anticancer drug everolimus affects ubiquitin-proteasome system"

### Sheet: Table S4
Supplementary Table S4. Gene ontology (GO) enrichment for biological processes performed separately for the sets of up- and down-regulated protein outliers for rapamycin and bortezomib treatment. Only GO terms with adjusted p-value <0.05 are considered
Rapamycin up-regulated							Rapamycin down-regulated							Bortezomib up-regulated							Bortezomib down-regulated
Index	Name	P-value	Adjusted p-value	Odds Ratio	Combined score		Index	Name	P-value	Adjusted p-value	Odds Ratio	Combined score		Index	Name	P-value	Adjusted p-value	Odds Ratio	Combined score		Index	Name	P-value	Adjusted p-value	Odds Ratio	Combined score
1	Negative Regulation Of Blood Coagulation (GO:0030195)	3.212e-09	2.354e-06	70.53	1379.28		1	Microtubule Cytoskeleton Organization Involved In Mitosis (GO:1902850)	1.399e-16	7.597e-14	49.18	1795.41		1	Negative Regulation Of Blood Coagulation (GO:0030195)	3.69e-05	0.03092	27.15	277.1		1	Mitotic Spindle Organization (GO:0007052)	2.807e-13	2.041e-10	24.63	711.87
2	Negative Regulation Of Hemostasis (GO:1900047)	3.094e-07	0.0001134	125.43	1880.02		2	Mitotic Spindle Organization (GO:0007052)	5.831e-16	1.583e-13	34.73	1218.26		2	Negative Regulation Of Hemostasis (GO:1900047)	8.268e-05	0.03435	52.42	492.77		2	Positive Regulation Of Cell Cycle Process (GO:0090068)	1.419e-11	5.158e-09	20.48	511.54
3	Negative Regulation Of Coagulation (GO:0050819)	5.535e-07	0.0001352	100.33	1445.49		3	Positive Regulation Of Cell Cycle Process (GO:0090068)	1.258e-12	2.278e-10	25.81	707.19		3	Negative Regulation Of Coagulation (GO:0050819)	0.000123	0.03435	43.68	393.25		3	Positive Regulation Of Mitotic Sister Chromatid Separation (GO:1901970)	1.307e-10	3.168e-08	80.77	1838.13
4	Negative Regulation Of Endopeptidase Activity (GO:0010951)	3.642e-06	0.0006674	26.47	331.54		4	Mitotic Cytokinesis (GO:0000281)	2.302e-12	3.125e-10	30.24	810.32		4	Cellular Response To Unfolded Protein (GO:0034620)	0.0004047	0.04239	26.19	204.63		4	Mitotic Cytokinesis (GO:0000281)	4.966e-10	8.835e-08	21.14	452.89
5	Regulation Of Endopeptidase Activity (GO:0052548)	8.261e-06	0.001211	21.9	256.28		5	Mitotic Sister Chromatid Segregation (GO:0000070)	2.903e-12	3.153e-10	19.92	529.14		5	Positive Regulation Of Blood Coagulation (GO:0030194)	0.0004047	0.04239	26.19	204.63		5	Mitotic Sister Chromatid Segregation (GO:0000070)	6.077e-10	8.835e-08	14.19	301.17
6	Negative Regulation Of Wound Healing (GO:0061045)	1.27e-05	0.00133	35.79	403.54		6	Mitotic Spindle Elongation (GO:0000022)	4.153e-12	3.222e-10	678.92	17792.5		6	Negative Regulation Of Muscle Cell Apoptotic Process (GO:0010656)	0.0004013	0.04239	172.96	1352.67		6	Cytoskeleton-Dependent Cytokinesis (GO:0061640)	1.027e-09	1.244e-07	19.4	401.61
7	Regulation Of Blood Coagulation (GO:0030193)	1.27e-05	0.00133	35.79	403.54		7	Mitotic Spindle Midzone Assembly (GO:0051256)	4.153e-12	3.222e-10	678.92	17792.5		7	Cellular Heat Acclimation (GO:0070370)	0.0004013	0.04239	172.96	1352.67		7	Microtubule Cytoskeleton Organization Involved In Mitosis (GO:1902850)	1.927e-09	2.001e-07	22.89	459.4
8	High-Density Lipoprotein Particle Remodeling (GO:0034375)	1.93e-05	0.001768	92.65	1005.72		8	Cytoskeleton-Dependent Cytokinesis (GO:0061640)	5.225e-12	3.546e-10	27.71	719.72		8	Heat Acclimation (GO:0010286)	0.0004013	0.04239	172.96	1352.67		8	Mitotic Spindle Assembly (GO:0090307)	3.33e-09	2.77e-07	28.66	559.55
9	Reverse Cholesterol Transport (GO:0043691)	4.577e-05	0.003728	61.75	617		9	Mitotic Spindle Assembly (GO:0090307)	1.672e-11	1.009e-09	42.38	1051.67									9	Mitotic Spindle Elongation (GO:0000022)	3.81e-09	2.77e-07	225.81	4377.38
10	Norepinephrine Biosynthetic Process (GO:0042421)	6.934e-05	0.004621	Infinity	Infinity		10	Positive Regulation Of Mitotic Sister Chromatid Separation (GO:1901970)	3.171e-11	1.722e-09	100.32	2425.1									10	Mitotic Spindle Midzone Assembly (GO:0051256)	3.81e-09	2.77e-07	225.81	4377.38
11	Positive Regulation Of Apoptotic Cell Clearance (GO:2000427)	6.934e-05	0.004621	Infinity	Infinity		11	Positive Regulation Of Cytokinesis (GO:0032467)	3.678e-10	1.816e-08	61.7	1340.24									11	Sister Chromatid Segregation (GO:0000819)	3.592e-08	2.374e-06	28.04	480.69
12	Cholesterol Efflux (GO:0033344)	8.883e-05	0.005183	46.3	431.94		12	Sister Chromatid Segregation (GO:0000819)	8.954e-09	4.052e-07	34.83	645.41									12	Positive Regulation Of Cytokinesis (GO:0032467)	6.882e-08	4.17e-06	39.09	644.61
13	Negative Regulation Of Peptidase Activity (GO:0010466)	9.193e-05	0.005183	20.02	186.05		13	Regulation Of Cell Cycle Process (GO:0010564)	1.127e-08	4.706e-07	14.65	268.04									13	Regulation Of Mitotic Cytokinesis (GO:1902412)	8.274e-08	4.627e-06	357.36	5827.7
14	Regulation Of Fibrinolysis (GO:0051917)	0.0001177	0.006164	41.15	372.31		14	Regulation Of Mitotic Cytokinesis (GO:1902412)	3.714e-08	1.44e-06	440.38	7534.29									14	Spindle Assembly Checkpoint Signaling (GO:0071173)	1.743e-07	7.454e-06	32.18	500.75
15	Positive Regulation Of Blood Coagulation (GO:0030194)	0.0001521	0.007075	37.03	325.54		15	Mitotic Nuclear Division (GO:0140014)	9.097e-08	3.293e-06	23.53	381.46									15	Negative Regulation Of Mitotic Metaphase/Anaphase Transition (GO:0045841)	1.743e-07	7.454e-06	32.18	500.75
16	Cholesterol Homeostasis (GO:0042632)	0.0001544	0.007075	17.25	151.36		16	Regulation Of Mitotic Cell Cycle Spindle Assembly Checkpoint (GO:0090266)	1.877e-07	6.371e-06	55.74	863.31									16	Mitotic Spindle Assembly Checkpoint Signaling (GO:0007094)	1.743e-07	7.454e-06	32.18	500.75
17	Sterol Homeostasis (GO:0055092)	0.0001739	0.007499	16.67	144.32		17	Regulation Of Cytokinesis (GO:0032465)	3.271e-07	1.045e-05	19.03	284.15									17	Mitotic Spindle Checkpoint Signaling (GO:0071174)	1.743e-07	7.454e-06	32.18	500.75
18	Positive Regulation Of Endocytosis (GO:0045807)	0.0002699	0.01099	14.7	120.81		18	Regulation Of Attachment Of Spindle Microtubules To Kinetochore (GO:0051988)	5.088e-07	1.535e-05	110.05	1594.82									18	Positive Regulation Of Chromosome Separation (GO:1905820)	2.21e-07	8.927e-06	56.41	864.48
19	Triglyceride Metabolic Process (GO:0006641)	0.0002925	0.01129	28.48	231.7		19	Regulation Of Mitotic Sister Chromatid Separation (GO:0010965)	9.092e-07	2.598e-05	88.03	1224.59									19	Cell Cycle G2/M Phase Transition (GO:0044839)	3.002e-07	1.149e-05	28.78	432.29
20	Retrograde Vesicle-Mediated Transport, Golgi To Endoplasmic Reticulum (GO:0006890)	0.00033	0.01209	13.88	111.28		20	Positive Regulation Of Mitotic Cell Cycle Spindle Assembly Checkpoint (GO:0090267)	1.504e-06	3.89e-05	73.35	983.43									20	Regulation Of DNA-templated DNA Replication (GO:0090329)	3.407e-07	1.238e-05	50.14	746.64
21	Acylglycerol Metabolic Process (GO:0006639)	0.0003531	0.01232	26.44	210.15		21	Positive Regulation Of Spindle Checkpoint (GO:0090232)	1.504e-06	3.89e-05	73.35	983.43									21	Mitotic Nuclear Division (GO:0140014)	3.577e-07	1.238e-05	18.94	281.19
22	Regulation Of Apoptotic Cell Clearance (GO:2000425)	0.0004116	0.01371	121.72	948.84		22	Spindle Assembly Checkpoint Signaling (GO:0071173)	1.982e-06	4.14e-05	30.94	406.23									22	Regulation Of Mitotic Cell Cycle Spindle Assembly Checkpoint (GO:0090266)	5.064e-07	1.673e-05	45.12	654.01
23	Regulation Of Angiogenesis (GO:0045765)	0.000561	0.01788	8.31	62.18		23	Negative Regulation Of Mitotic Metaphase/Anaphase Transition (GO:0045841)	1.982e-06	4.14e-05	30.94	406.23									23	Microtubule Polymerization Or Depolymerization (GO:0031109)	1.025e-06	3.239e-05	37.59	518.38
24	High-Density Lipoprotein Particle Assembly (GO:0034380)	0.0006822	0.01923	81.13	591.48		24	Mitotic Spindle Assembly Checkpoint Signaling (GO:0007094)	1.982e-06	4.14e-05	30.94	406.23									24	Regulation Of Cytokinesis (GO:0032465)	1.268e-06	3.84e-05	15.32	208.02
25	Phospholipid Efflux (GO:0033700)	0.0006822	0.01923	81.13	591.48		25	Mitotic Spindle Checkpoint Signaling (GO:0071174)	1.982e-06	4.14e-05	30.94	406.23									25	Regulation Of Mitotic Sister Chromatid Separation (GO:0010965)	2.012e-06	5.852e-05	71.44	936.99
26	Positive Regulation Of Phagocytosis (GO:0050766)	0.0006742	0.01923	20.55	150.08		26	Mitotic Cell Cycle Phase Transition (GO:0044772)	1.895e-06	4.14e-05	14.25	187.72									26	Positive Regulation Of Mitotic Nuclear Division (GO:0045840)	2.498e-06	6.984e-05	30.06	387.77
27	Mesodermal Cell Differentiation (GO:0048333)	0.001018	0.02763	60.84	419.22		27	DNA Replication (GO:0006260)	2.112e-06	4.247e-05	13.99	182.89									27	Positive Regulation Of Mitotic Cell Cycle Spindle Assembly Checkpoint (GO:0090267)	3.324e-06	8.334e-05	59.52	750.85
28	Cholesterol Transport (GO:0030301)	0.001138	0.0298	16.81	113.93		28	Positive Regulation Of Chromosome Separation (GO:1905820)	5.013e-06	9.721e-05	48.88	596.54									28	Positive Regulation Of Spindle Checkpoint (GO:0090232)	3.324e-06	8.334e-05	59.52	750.85
29	Mesoderm Formation (GO:0001707)	0.001417	0.03276	48.67	319.22		29	Metaphase Plate Congression (GO:0051310)	5.349e-06	0.0001001	16.08	195.23									29	Mitotic DNA Replication (GO:1902969)	3.324e-06	8.334e-05	59.52	750.85
30	Phospholipid Homeostasis (GO:0055091)	0.001417	0.03276	48.67	319.22		30	Nuclear Chromosome Segregation (GO:0098813)	6.967e-06	0.0001261	43.99	522.34									30	Microtubule Depolymerization (GO:0007019)	5.178e-06	0.0001237	51.01	620.9
31	Sterol Metabolic Process (GO:0016125)	0.00143	0.03276	15.4	100.89		31	Positive Regulation Of Mitotic Cytokinesis (GO:1903490)	8.091e-06	0.0001417	162.92	1910.2									31	G2/M Transition Of Mitotic Cell Cycle (GO:0000086)	5.274e-06	0.0001237	25.04	304.31
32	Secondary Alcohol Metabolic Process (GO:1902652)	0.00143	0.03276	15.4	100.89		32	Regulation Of Mitotic Cell Cycle (GO:0007346)	1.128e-05	0.0001913	10.61	120.91									32	Regulation Of Cell Cycle Process (GO:0010564)	9.099e-06	0.0002067	8.92	103.49
33	Zymogen Activation (GO:0031638)	0.001592	0.03537	14.79	95.26		33	DNA Repair (GO:0006281)	1.796e-05	0.0002956	6.13	66.94									33	Positive Regulation Of Mitotic Cytokinesis (GO:1903490)	1.468e-05	0.0003233	132.54	1475.06
34	intra-Golgi Vesicle-Mediated Transport (GO:0006891)	0.001766	0.03625	14.22	90.11		34	Positive Regulation Of Cell Division (GO:0051781)	2.069e-05	0.0003305	31.41	338.73									34	Chromosome Condensation (GO:0030261)	2.067e-05	0.000442	32.45	350
35	Acute Inflammatory Response (GO:0002526)	0.001879	0.03625	40.55	254.54		35	Mitotic DNA Damage Checkpoint Signaling (GO:0044773)	2.315e-05	0.0003592	17.37	185.41									35	Negative Regulation Of DNA-templated DNA Replication (GO:2000104)	2.91e-05	0.0006045	88.35	922.76
36	Limb Development (GO:0060173)	0.001879	0.03625	40.55	254.54		36	Positive Regulation Of Ubiquitin Protein Ligase Activity (GO:1904668)	2.793e-05	0.0003991	81.44	853.96									36	Regulation Of Mitotic Cell Cycle (GO:0007346)	4.116e-05	0.0008313	8.54	86.28
37	Regulation Of Steroid Metabolic Process (GO:0019218)	0.001879	0.03625	40.55	254.54		37	Positive Regulation Of Attachment Of Mitotic Spindle Microtubules To Kinetochore (GO:1902425)	2.793e-05	0.0003991	81.44	853.96									37	Positive Regulation Of Ubiquitin Protein Ligase Activity (GO:1904668)	5.051e-05	0.0009415	66.25	655.47
38	Regulation Of PERK-mediated Unfolded Protein Response (GO:1903897)	0.001879	0.03625	40.55	254.54		38	Regulation Of Attachment Of Mitotic Spindle Microtubules To Kinetochore (GO:1902423)	2.793e-05	0.0003991	81.44	853.96									38	Positive Regulation Of Attachment Of Mitotic Spindle Microtubules To Kinetochore (GO:1902425)	5.051e-05	0.0009415	66.25	655.47
39	Phospholipid Transport (GO:0015914)	0.00195	0.03665	13.69	85.41		39	DNA Metabolic Process (GO:0006259)	3.214e-05	0.0004384	5.7	58.95									39	Regulation Of Attachment Of Mitotic Spindle Microtubules To Kinetochore (GO:1902423)	5.051e-05	0.0009415	66.25	655.47
40	Protein Transport (GO:0015031)	0.002231	0.04088	4.25	25.96		40	Positive Regulation Of Mitotic Nuclear Division (GO:0045840)	3.23e-05	0.0004384	27.47	284.09									40	Mitotic Cell Cycle Phase Transition (GO:0044772)	8.091e-05	0.001471	9.55	89.98
							41	Mitotic Metaphase Plate Congression (GO:0007080)	7.567e-05	0.001002	13.22	125.44									41	Positive Regulation Of Mitotic Cell Cycle Phase Transition (GO:1901992)	0.0001121	0.001988	12.15	110.54
							42	Cell Cycle G2/M Phase Transition (GO:0044839)	8.134e-05	0.001052	20.92	196.99									42	Protein Depolymerization (GO:0051261)	0.0001249	0.002162	18.77	168.67
							43	Positive Regulation Of Attachment Of Spindle Microtubules To Kinetochore (GO:0051987)	9.382e-05	0.001185	46.52	431.43									43	Positive Regulation Of Attachment Of Spindle Microtubules To Kinetochore (GO:0051987)	0.0001689	0.002855	37.84	328.74
							44	Positive Regulation Of Metaphase/Anaphase Transition Of Cell Cycle (GO:1902101)	0.0001281	0.001489	40.7	364.77									44	Mitotic Metaphase Plate Congression (GO:0007080)	0.0001932	0.003192	10.7	91.5
							45	Positive Regulation Of Mitotic Metaphase/Anaphase Transition (GO:0045842)	0.0001281	0.001489	40.7	364.77									45	Metaphase Plate Congression (GO:0051310)	0.0002137	0.003377	10.45	88.31
							46	Protein Localization To Chromosome, Centromeric Region (GO:0071459)	0.0001281	0.001489	40.7	364.77									46	Regulation Of Cell Division (GO:0051302)	0.0002137	0.003377	10.45	88.31
							47	DNA-templated DNA Replication Maintenance Of Fidelity (GO:0045005)	0.0001289	0.001489	18.3	163.89									47	Positive Regulation Of Metaphase/Anaphase Transition Of Cell Cycle (GO:1902101)	0.0002302	0.003416	33.11	277.34
							48	Establishment Of Chromosome Localization (GO:0051303)	0.0001697	0.001843	36.17	314.04									48	Positive Regulation Of Mitotic Metaphase/Anaphase Transition (GO:0045842)	0.0002302	0.003416	33.11	277.34
							49	DNA Strand Elongation Involved In DNA Replication (GO:0006271)	0.0001697	0.001843	36.17	314.04									49	Regulation Of DNA-templated DNA Replication Initiation (GO:0030174)	0.0002302	0.003416	33.11	277.34
							50	Regulation Of Ubiquitin Protein Ligase Activity (GO:1904666)	0.0001697	0.001843	36.17	314.04									50	Mitotic Chromosome Condensation (GO:0007076)	0.0003044	0.004339	29.43	238.28
							51	DNA-templated DNA Replication (GO:0006261)	0.0002646	0.002818	9.9	81.52									51	Regulation Of Ubiquitin Protein Ligase Activity (GO:1904666)	0.0003044	0.004339	29.43	238.28
							52	Chromosome Condensation (GO:0030261)	0.0003438	0.00359	27.12	216.3									52	Nuclear Chromosome Segregation (GO:0098813)	0.0004953	0.006924	24.07	183.19
							53	Regulation Of Mitotic Metaphase/Anaphase Transition (GO:0030071)	0.0003896	0.003992	13.29	104.35									53	Regulation Of Mitotic Cell Cycle Phase Transition (GO:1901990)	0.0006111	0.008383	8.16	60.37
							54	Protein Polymerization (GO:0051258)	0.0004323	0.004347	12.9	99.93									54	Sequestering Of Actin Monomers (GO:0042989)	0.00078	0.0105	87.41	625.51
							55	Positive Regulation Of Ubiquitin-Protein Transferase Activity (GO:0051443)	0.0005068	0.005004	23.24	176.33									55	Regulation Of Mitotic Metaphase/Anaphase Transition (GO:0030071)	0.0008234	0.01088	10.79	76.61
							56	Protein K27-linked Ubiquitination (GO:0044314)	0.0005261	0.005011	107.18	809.25									56	Regulation Of Cyclin-Dependent Protein Serine/Threonine Kinase Activity (GO:0000079)	0.0009122	0.01163	10.47	73.27
							57	Protein K29-linked Ubiquitination (GO:0035519)	0.0005261	0.005011	107.18	809.25									57	Positive Regulation Of Ubiquitin-Protein Transferase Activity (GO:0051443)	0.0009023	0.01163	18.91	132.54
							58	DNA Synthesis Involved In DNA Repair (GO:0000731)	0.000604	0.005655	21.69	160.75									58	Positive Regulation Of Cell Division (GO:0051781)	0.001074	0.01346	17.64	120.62
							59	Positive Regulation Of Mitotic Cell Cycle Phase Transition (GO:1901992)	0.000637	0.005863	11.54	84.89									59	Regulation Of Chromatin Binding (GO:0035561)	0.00129	0.01538	58.27	387.63
							60	Mitotic G2 DNA Damage Checkpoint Signaling (GO:0007095)	0.0007124	0.006447	20.33	147.33									60	DNA Replication-Dependent Chromatin Assembly (GO:0006335)	0.00129	0.01538	58.27	387.63
							61	Protein Phosphorylation (GO:0006468)	0.0007632	0.006794	4.09	29.34									61	Positive Regulation Of Synaptic Plasticity (GO:0031915)	0.00129	0.01538	58.27	387.63
							62	DNA Replication-Dependent Chromatin Assembly (GO:0006335)	0.0008714	0.00751	71.45	503.38									62	Negative Regulation Of Microtubule Polymerization Or Depolymerization (GO:0031111)	0.001707	0.02001	14.7	93.67
							63	Free Ubiquitin Chain Polymerization (GO:0010994)	0.0008714	0.00751	71.45	503.38									63	Thymus Development (GO:0048538)	0.001921	0.02217	43.69	273.3
							64	Protein K11-linked Ubiquitination (GO:0070979)	0.0009646	0.008184	18.07	125.45									64	Regulation Of Chromosome Condensation (GO:0060623)	0.002669	0.0294	34.95	207.12
							65	G2/M Transition Of Mitotic Cell Cycle (GO:0000086)	0.001267	0.01042	16.26	108.45									65	Regulation Of Neurotransmitter Transport (GO:0051588)	0.002669	0.0294	34.95	207.12
							66	Chromosome Organization (GO:0051276)	0.001267	0.01042	16.26	108.45									66	Positive Regulation Of Chromosome Condensation (GO:1905821)	0.002669	0.0294	34.95	207.12
							67	Protein K6-linked Ubiquitination (GO:0085020)	0.001299	0.01053	53.58	356.09									67	Regulation Of DNA Replication (GO:0006275)	0.003172	0.03442	7.25	41.71
							68	Protein Localization To Chromosome (GO:0034502)	0.001823	0.01434	14.13	89.13									68	Negative Regulation Of Microtubule Polymerization (GO:0031115)	0.003532	0.03668	29.12	164.42
							69	Regulation Of Mitotic Sister Chromatid Segregation (GO:0033047)	0.001807	0.01434	42.86	270.68									69	Mitotic intra-S DNA Damage Checkpoint Signaling (GO:0031573)	0.003532	0.03668	29.12	164.42
							70	Protein Localization To Condensed Chromosome (GO:1903083)	0.002395	0.01832	35.71	215.49									70	Regulation Of Attachment Of Spindle Microtubules To Kinetochore (GO:0051988)	0.003532	0.03668	29.12	164.42
							71	Mitotic intra-S DNA Damage Checkpoint Signaling (GO:0031573)	0.002395	0.01832	35.71	215.49									71	Positive Regulation Of Chromosome Organization (GO:2001252)	0.004386	0.04488	10.17	55.19
							72	Positive Regulation Of Chromosome Organization (GO:2001252)	0.00251	0.0187	12.5	74.82									72	Negative Regulation Of DNA Replication (GO:0008156)	0.004507	0.04488	24.96	134.83
							73	Peptidyl-Serine Phosphorylation (GO:0018105)	0.002514	0.0187	5.81	34.75									73	Double-Strand Break Repair Via Break-Induced Replication (GO:0000727)	0.004507	0.04488	24.96	134.83
							74	Peptidyl-Serine Modification (GO:0018209)	0.002625	0.01926	5.74	34.14									74	Regulation Of Protein Phosphorylation (GO:0001932)	0.004772	0.04688	4.15	22.18
							75	Mitotic G2/M Transition Checkpoint (GO:0044818)	0.003046	0.02187	11.6	67.21
							76	Protein Localization To Kinetochore (GO:0034501)	0.003061	0.02187	30.61	177.18
							77	Negative Regulation Of Gene Expression, Epigenetic (GO:0045814)	0.003647	0.02539	10.82	60.76
							78	Positive Regulation Of Protein Phosphorylation (GO:0001934)	0.003639	0.02539	4.41	24.79
							79	Exit From Mitosis (GO:0010458)	0.003802	0.02581	26.78	149.2
							80	Mitotic DNA Replication (GO:1902969)	0.003802	0.02581	26.78	149.2
							81	Regulation Of Mitotic Spindle Organization (GO:0060236)	0.003973	0.02663	10.47	57.9
							82	Base-Excision Repair, Gap-Filling (GO:0006287)	0.004619	0.03059	23.8	127.98
							83	Mitotic Chromosome Condensation (GO:0007076)	0.005509	0.03604	21.42	111.39
							84	DNA Replication Checkpoint Signaling (GO:0000076)	0.00647	0.04133	19.47	98.12
							85	NLS-bearing Protein Import Into Nucleus (GO:0006607)	0.00647	0.04133	19.47	98.12
							86	Regulation Of Cell Cycle (GO:0051726)	0.007052	0.04453	3.82	18.92
							87	DNA Biosynthetic Process (GO:0071897)	0.007503	0.04629	17.84	87.29
							88	Regulation Of DNA-templated DNA Replication (GO:0090329)	0.007503	0.04629	17.84	87.29
