## Supplementary Table S5 for "Chemical proteomics reveals that the anticancer drug everolimus affects ubiquitin-proteasome system"

### Sheet: Table S5
Supplementary Table S5. Gene ontology (GO) enrichment for biological processes performed for the sets of genes associated with up-shifted semi-tryptic peptides in the everolimus-treated sample
Index	Name	P-value	Adjusted p-value	Odds Ratio	Combined score
1	Retina Homeostasis (GO:0001895)	1.971e-09	2.548e-06	55.64	1115.32
2	Intermediate Filament Organization (GO:0045109)	1.16e-06	0.0007499	16.19	221.33
3	Muscle Cell Development (GO:0055001)	2.157e-05	0.007888	36.35	390.51
4	Skeletal Myofibril Assembly (GO:0014866)	2.44e-05	0.007888	162.56	1726.56
5	Pyruvate Metabolic Process (GO:0006090)	3.756e-05	0.009714	11.4	116.18
6	Platelet Aggregation (GO:0070527)	7.944e-05	0.01712	13.7	129.33
7	Actomyosin Structure Organization (GO:0031032)	0.0001619	0.0299	8.47	73.91
8	Homotypic Cell-Cell Adhesion (GO:0034109)	0.0001978	0.03197	10.95	93.41
9	Skeletal Muscle Thin Filament Assembly (GO:0030240)	0.0003391	0.04047	Infinity	Infinity
10	Supramolecular Fiber Organization (GO:0097435)	0.0003443	0.04047	3.81	30.39
11	Cardiac Muscle Cell Differentiation (GO:0055007)	0.0003235	0.04047	32.5	261.15
